# Ongoing transposition in cell culture reveals the phylogeny of diverse *Drosophila* S2 sub-lines

**DOI:** 10.1101/2021.12.08.471819

**Authors:** Shunhua Han, Guilherme Dias, Preston J. Basting, Michael G. Nelson, Sanjai Patel, Mar Marzo, Casey M. Bergman

**Affiliations:** Institute of Bioinformatics, University of Georgia, Athens, GA, USA, 30602; Department of Genetics, University of Georgia, Athens, GA, USA, 30602; Faculty of Life Sciences, University of Manchester, Manchester, United Kingdom, M13 9PT

**Keywords:** *Drosophila*, transposable element, copy number variation, genome evolution, cell culture

## Abstract

Cultured cells are widely used in molecular biology despite poor understanding of how cell line genomes change *in vitro* over time. Previous work has shown that *Drosophila* cultured cells have a higher transposable element (TE) content than whole flies, but whether this increase in TE content resulted from an initial burst of transposition during cell line establishment or ongoing transposition in cell culture remains unclear. Here we sequence the genomes of 25 sub-lines of *Drosophila* S2 cells and show that TE insertions provide abundant markers for the phylogenetic reconstruction of diverse sub-lines in a model animal cell culture system. Analysis of DNA copy number evolution across S2 sub-lines revealed dramatically different patterns of genome organization that support the overall evolutionary history reconstructed using TE insertions. Analysis of TE insertion site occupancy and ancestral states support a model of ongoing transposition dominated by episodic activity of a small number of retrotransposon families. Our work demonstrates that substantial genome evolution occurs during long-term *Drosophila* cell culture, which may impact the reproducibility of experiments that do not control for sub-line identity.
