## Supplementary material for "Ongoing transposition in cell culture reveals the phylogeny of diverse *Drosophila* S2 sub-lines": File S3

Branch ID	1360	17.6	1731	297	3S18	412	accord	Bari1	blood	BS	Burdock	copia	diver	Doc	F-element	flea	G2	gtwin	gypsy	gypsy5	HMS-Beagle	HMS-Beagle2	hopper	Idefix	invader6	Ivk	jockey	Juan	Max-element	McClintock	mdg1	mdg3	micropia	opus	P-element	pogo	Quasimodo	R1A1-element	roo	Rt1b	springer	Stalker2	Stalker4	Tabor	Tirant	transib2	Transpac	X-element
1	0	41	6	30	54	0	1	1	50	0	1	54	62	1	3	0	0	0	0	0	0	0	0	0	0	0	33	2	1	0	5	2	0	0	0	0	0	0	2	0	65	49	0	0	0	0	44	0
2	0	0	3	3	4	0	0	0	33	0	0	9	3	0	0	0	0	0	0	0	0	0	0	0	0	0	25	2	0	0	16	1	12	0	0	0	0	0	3	0	0	0	0	0	0	0	3	0
3	0	0	3	4	2	0	0	0	21	0	0	3	2	0	1	0	0	0	0	0	0	0	0	0	0	0	6	0	0	0	3	0	6	0	0	0	0	0	1	0	0	0	0	0	0	0	0	0
4	0	2	0	2	1	0	0	0	9	0	0	4	1	0	0	0	0	0	0	0	0	0	0	0	0	0	9	0	0	0	11	0	2	0	0	0	0	0	0	0	0	1	0	0	0	0	1	0
5	0	0	1	2	2	0	0	0	8	0	0	6	2	0	0	0	0	0	0	0	0	0	0	0	0	0	3	3	0	0	11	0	0	0	0	0	0	0	0	0	0	0	0	0	0	0	0	0
6	0	0	0	0	1	0	0	0	5	0	0	1	0	0	0	0	0	0	0	0	0	0	0	0	0	0	2	0	0	0	4	0	0	0	0	0	0	0	0	0	0	0	0	0	0	0	0	0
7	0	0	0	2	10	0	0	0	33	0	0	9	5	0	2	0	0	0	0	0	0	0	0	0	0	0	23	3	0	0	12	0	3	0	0	0	0	0	2	0	0	0	0	0	0	0	2	0
8	0	0	1	0	2	0	0	1	6	0	0	3	1	0	0	0	0	0	0	0	0	0	0	0	0	0	3	0	0	0	0	1	2	0	0	0	0	0	0	0	0	0	0	0	0	0	0	0
9	0	0	0	2	2	0	0	0	2	0	0	3	2	0	0	0	0	0	0	0	0	0	1	0	0	0	2	0	0	0	7	0	3	0	0	0	0	0	0	0	0	0	0	0	0	0	1	0
10	0	3	1	2	4	0	0	0	12	0	0	14	8	0	0	0	0	0	0	0	0	0	0	0	0	0	16	2	0	0	2	1	6	0	0	0	0	0	0	0	0	1	0	0	0	0	0	0
11	0	3	0	6	3	0	0	0	16	0	1	23	14	0	0	0	0	0	0	0	0	0	0	0	0	0	18	2	0	0	2	1	6	0	0	0	0	0	0	0	0	0	0	0	0	0	0	0
12	0	2	1	2	5	0	0	0	15	0	0	13	4	0	0	0	0	0	0	0	0	0	0	0	1	0	7	2	0	0	0	0	8	0	0	0	0	0	0	0	0	2	0	0	0	0	0	0
13	0	0	3	6	7	0	0	0	2	0	0	6	1	0	0	0	0	0	0	0	0	0	0	0	0	0	12	0	0	0	0	0	0	0	0	0	0	0	0	0	0	0	0	0	0	0	0	0
14	0	0	0	5	2	0	0	0	2	0	0	6	0	0	1	0	0	0	0	0	0	0	0	0	0	0	4	0	0	0	0	0	0	0	0	0	0	0	0	0	0	0	0	0	0	0	0	0
15	0	2	14	16	21	0	0	0	40	0	0	22	11	0	4	0	0	0	6	0	0	0	0	0	0	0	45	0	0	0	0	0	0	0	0	0	0	0	0	0	4	1	0	0	0	0	0	0
16	1	8	7	2	10	0	0	0	25	0	0	6	2	0	2	1	0	0	13	0	0	0	0	0	0	0	25	0	0	0	2	0	0	0	0	0	0	0	1	0	0	0	0	0	0	0	0	0
17	0	11	7	7	5	0	0	0	17	0	0	5	4	0	3	0	0	37	6	0	0	0	0	0	0	0	15	1	0	0	3	0	0	0	0	0	0	0	5	0	0	0	0	0	2	0	0	0
18	0	3	7	6	3	0	0	0	12	0	0	5	2	0	0	0	0	0	4	0	0	0	0	0	0	0	7	1	0	0	3	1	0	0	0	0	0	0	0	0	0	1	0	0	0	0	0	0
19	0	1	7	3	4	0	0	0	7	0	0	4	1	0	0	0	0	0	5	0	0	0	0	0	0	0	12	1	0	0	4	1	0	0	0	1	0	0	0	0	0	0	0	0	0	0	0	0
20	1	1	12	2	1	0	0	0	10	0	0	1	2	0	0	0	0	0	13	0	0	0	0	0	0	0	13	5	0	0	1	0	0	0	0	0	0	0	0	0	3	0	0	0	0	0	0	0
21	0	0	13	3	8	0	0	0	11	0	0	1	0	0	0	0	0	0	1	0	0	0	0	0	0	0	6	0	0	0	7	1	1	0	0	0	0	0	0	0	2	0	0	0	0	0	0	0
22	0	2	6	1	4	0	0	0	10	0	0	2	1	0	0	0	0	0	3	0	0	0	0	0	0	0	13	1	0	0	2	1	0	0	0	0	0	0	0	0	2	1	0	0	0	0	0	0
23	0	28	79	48	16	0	0	0	25	0	1	17	8	0	1	1	0	0	0	0	0	0	0	1	0	0	48	19	0	0	33	5	0	0	0	0	0	0	1	0	1	0	0	0	1	0	2	0
24	0	1	3	0	0	0	0	0	6	0	0	3	2	0	0	0	0	0	2	0	0	0	0	0	0	0	5	1	0	0	0	0	1	0	0	0	0	0	0	0	0	0	0	0	0	0	0	0
25	0	5	28	7	7	0	0	0	12	0	0	4	4	0	0	1	0	0	11	0	0	0	0	0	0	0	29	2	0	0	5	2	0	0	0	0	0	0	0	0	8	0	0	0	0	0	0	0
26	0	0	12	11	1	0	0	1	5	0	0	1	2	0	0	0	0	0	0	0	0	0	0	3	0	0	41	18	1	0	33	2	7	0	0	0	1	0	0	0	0	1	0	0	0	0	0	0
27	0	4	7	12	0	0	0	0	5	0	1	4	2	0	0	0	0	0	0	0	0	0	0	0	0	0	25	8	0	0	22	1	2	0	0	0	0	1	0	0	0	1	0	0	0	0	0	0
28	0	11	30	35	6	0	0	0	15	0	6	25	2	13	0	0	0	0	0	0	0	0	0	3	0	0	246	72	0	0	59	1	15	0	0	0	0	0	0	0	0	1	0	0	0	0	0	0
29	0	19	5	14	8	0	0	0	14	0	10	36	2	0	1	0	0	0	0	0	0	0	0	0	0	0	7	0	0	0	0	6	0	0	0	0	1	0	1	0	0	1	0	0	4	0	0	0
30	0	0	35	121	2	1	1	5	46	1	17	170	15	1	4	0	1	0	65	0	0	1	0	0	0	35	83	23	0	0	39	5	0	0	0	0	0	0	6	1	0	0	0	0	76	0	98	0
31	0	16	18	67	17	3	1	0	1	0	1	57	29	2	0	2	0	1	19	0	0	0	0	0	0	0	2	22	2	0	1	48	0	0	0	1	0	0	4	0	29	13	0	46	38	0	0	0
32	5	4	0	5	3	16	0	1	5	8	6	14	2	17	20	0	1	0	1	0	1	0	6	0	0	2	32	2	3	1	4	10	0	11	0	6	3	0	70	4	2	3	0	3	6	1	12	5
33	2	3	0	10	1	2	0	0	2	2	0	0	0	4	0	3	0	0	0	1	0	0	1	0	0	2	16	4	1	0	0	2	0	3	0	2	1	0	8	2	1	0	0	1	1	0	2	1
34	0	110	8	27	12	8	0	0	1	0	16	15	4	1	0	0	0	0	0	0	0	0	0	0	0	0	4	7	0	0	1	16	1	0	0	2	0	0	6	0	0	22	1	0	16	0	0	0
35	0	66	20	56	3	4	0	0	5	0	4	33	9	1	1	1	0	0	0	0	0	0	0	0	0	0	3	12	0	0	4	11	0	0	0	0	0	0	1	0	0	14	0	0	5	0	0	0
36	1	44	63	89	2	3	0	0	3	0	4	32	10	0	3	3	0	0	1	0	0	1	1	3	0	0	16	9	0	0	13	7	1	0	1	1	2	0	3	0	0	11	0	0	2	0	0	0
37	0	7	1	6	47	0	0	0	141	0	0	106	32	0	6	1	0	0	0	0	0	0	0	0	0	0	35	1	0	0	4	2	16	0	0	0	0	0	13	0	0	1	0	0	2	0	5	0
38	0	0	0	3	16	0	0	0	77	0	0	47	10	0	2	0	0	0	0	0	0	0	0	0	0	0	16	7	0	0	10	0	15	0	0	0	0	0	8	0	0	0	0	0	0	0	1	0
39	0	0	3	3	9	0	0	0	26	0	0	5	2	0	0	0	0	0	0	0	0	0	0	0	0	0	7	1	0	0	2	1	3	0	0	0	0	0	0	0	0	0	0	0	0	0	1	0
40	0	0	1	1	3	0	0	0	3	0	0	1	2	0	0	0	0	0	0	0	0	0	0	0	0	0	2	0	0	0	0	0	0	0	0	0	0	0	0	0	0	0	0	0	0	0	0	0
41	0	0	0	1	3	0	0	0	7	0	0	5	1	0	0	0	0	0	0	0	0	0	0	0	0	0	1	0	0	0	3	0	1	0	0	0	0	0	0	0	0	0	0	0	0	0	0	0
42	0	0	0	0	0	0	0	0	0	0	0	1	0	0	0	0	0	0	0	0	0	0	0	0	0	0	0	0	0	0	1	0	0	0	0	0	0	0	0	0	0	0	0	0	0	0	0	0
43	0	1	0	1	4	0	0	0	12	0	0	9	3	0	0	0	0	0	0	0	0	0	0	0	0	0	4	0	0	0	0	0	0	0	0	0	0	0	0	0	0	0	0	0	0	0	0	0
44	0	0	0	0	0	0	0	0	1	0	0	1	0	0	0	0	0	0	0	0	0	0	0	0	0	0	0	0	0	0	0	0	0	0	0	0	0	0	0	0	0	0	0	0	0	0	0	0
45	0	2	0	2	3	0	0	0	9	0	0	13	6	0	0	0	0	0	0	0	0	0	0	0	0	0	9	1	0	0	0	0	1	0	0	0	0	0	1	0	0	0	0	0	0	0	1	0
46	0	0	0	0	0	0	0	0	7	0	0	2	4	0	0	0	0	0	0	0	0	0	0	0	0	0	7	0	0	0	0	0	3	0	0	0	0	0	0	0	0	0	0	0	0	0	0	0
47	0	10	8	28	1	1	0	0	1	0	1	1	1	0	0	1	0	0	0	0	0	0	0	0	0	0	16	0	0	0	1	1	0	2	0	0	2	0	2	1	1	0	0	0	0	0	1	0
48	0	10	41	51	63	0	0	0	133	0	0	54	28	0	5	0	0	0	3	0	0	0	0	0	0	0	48	0	0	0	13	2	0	0	0	0	0	0	18	0	1	6	0	0	0	0	0	0
49	0	0	2	4	11	0	0	0	12	0	0	3	1	0	0	0	0	0	0	0	0	0	0	0	0	0	3	0	0	0	0	0	0	0	0	0	0	0	3	0	0	0	0	0	0	0	0	0
50	0	0	0	1	1	0	0	0	1	0	0	0	0	0	0	0	0	0	0	0	0	0	0	0	0	0	0	0	0	0	0	0	0	0	0	0	0	0	0	0	0	1	0	0	0	0	0	0
51	0	0	0	0	9	0	0	0	0	0	0	0	3	0	0	0	0	0	0	0	0	0	0	0	0	0	3	0	0	0	0	0	0	0	0	0	0	0	2	0	0	0	0	0	0	0	0	0
52	0	5	2	2	10	0	0	0	16	0	0	3	0	0	0	0	0	0	1	0	0	0	0	0	0	0	12	0	0	0	0	0	0	0	0	0	0	0	2	0	0	0	0	0	0	0	0	0
53	0	1	1	1	0	0	0	0	2	0	1	1	0	0	0	0	0	0	0	0	0	0	0	0	0	0	0	0	0	0	0	0	0	0	0	0	0	0	0	0	0	0	0	0	0	0	0	0
54	0	53	46	24	56	0	0	1	60	0	0	83	27	0	6	0	0	0	7	0	0	0	0	0	0	0	128	2	0	0	5	4	0	0	0	0	0	0	1	0	3	0	0	0	0	0	0	0
55	0	16	37	16	58	0	0	0	37	0	0	33	22	0	1	0	0	0	0	0	0	0	0	0	0	0	87	16	0	0	17	0	1	0	0	0	0	0	0	0	1	2	0	0	0	0	0	0
56	0	0	3	0	13	0	0	0	5	0	0	0	3	0	0	0	0	0	0	0	0	0	0	0	0	0	11	1	0	0	0	0	0	0	0	0	0	0	0	0	1	0	0	0	0	0	0	0
57	0	0	1	0	1	0	0	0	3	0	1	0	0	0	0	0	0	0	0	0	0	0	0	0	0	0	3	0	0	0	0	1	0	0	0	0	0	0	0	0	0	0	0	0	0	0	0	0
58	0	0	0	1	0	0	0	0	1	0	0	0	0	0	0	0	0	0	0	0	0	0	0	0	0	0	3	0	0	0	1	0	0	0	0	0	0	0	0	0	0	0	0	0	0	0	0	0
59	0	1	0	1	1	0	0	0	2	0	0	0	0	0	0	0	0	0	0	0	0	0	0	0	0	0	0	0	0	0	1	0	0	0	0	0	0	0	0	0	0	0	0	0	0	0	0	0
60	0	23	67	124	18	0	0	1	37	0	0	92	7	4	0	0	0	0	0	0	0	0	0	3	0	0	50	9	0	0	61	8	14	0	0	0	0	0	0	1	0	6	0	0	0	0	0	0
61	0	10	22	42	7	0	0	2	7	0	0	15	8	0	2	0	0	0	0	0	0	0	0	3	0	0	40	9	1	0	32	0	16	0	0	0	0	0	0	0	0	2	0	0	0	0	0	0
